# Genetic ancestry changes in Stone to Bronze Age transition in the East European plain

**DOI:** 10.1101/2020.07.02.184507

**Authors:** Lehti Saag, Sergey V. Vasilyev, Liivi Varul, Natalia V. Kosorukova, Dmitri V. Gerasimov, Svetlana V. Oshibkina, Samuel J. Griffith, Anu Solnik, Lauri Saag, Eugenia D’Atanasio, Ene Metspalu, Maere Reidla, Siiri Rootsi, Toomas Kivisild, Christiana Lyn Scheib, Kristiina Tambets, Aivar Kriiska, Mait Metspalu

## Abstract

Transition from the Stone to the Bronze Age in Central and Western Europe was a period of major population movements originating from the Ponto-Caspian Steppe. Here, we report new genome-wide sequence data from 28 individuals from the territory north of this source area – from the under-studied Western part of present-day Russia, including Stone Age hunter-gatherers (10,800–4,250 cal BC) and Bronze Age farmers from the Corded Ware complex called Fatyanovo Culture (2,900–2,050 cal BC). We show that Eastern hunter-gatherer ancestry was present in Northwestern Russia already from around 10,000 BC. Furthermore, we see a clear change in ancestry with the arrival of farming – the Fatyanovo Culture individuals were genetically similar to other Corded Ware cultures, carrying a mixture of Steppe and European early farmer ancestry and thus likely originating from a fast migration towards the northeast from somewhere in the vicinity of modern-day Ukraine, which is the closest area where these ancestries coexisted from around 3,000 BC.
