## Supplementary Data 2 for "Genetic ancestry changes in Stone to Bronze Age transition in the East European plain"

### Sheet: SummaryTable
Individual	Site	Burial (grave)	Region	State	Lat	Lon	Archaeological culture	Group	Regional period	Date BP	Date cal BC	Dating lab ID	Date reference	Sampled tooth	Morph. sex	Age at death	Sex and age reference	Raw reads	endoDNA	WG cov.	MT cov.	Y cov.	X cov.	Gen. sex	5' C=>T	MT cont.	Male X cont.	MT hg	Y hg	Autos. anal.	Sampled for Kristiansen et al., in preparation
BER001	Berendeyevo	1	Yaroslavl	Russian Federation	56.5714	39.0117	Volosovo/Lyalovo	WeRuHG	Neolithic	5487±40	4447–4259	UBA-41612	This study	LRM2	Male	55–60	Kostyleva & Utkin 2010	81799655	0.133138	0.101	6.31	0.0294	0.0517	XY	0.111648	0.0079821	NA	K1+16362	Q1-L54	+
KAR001	Karavaikha 1	(12)	Vologda	Russian Federation	60.4678	38.9006	Veretye	WeRuHG	Mesolithic	7520±40	6457–6258	Poz-88317	This study	URI1	Female?	Adult	Bryusov 1951	22549796	0.820809	0.16	21.2	0.00199	0.157	XX	0.104786	0.0011547	-	T2a1b1	-	+
PES001	Peschanitsa	1	Arkhangelsk	Russian Federation	61.2312	38.9093	Veretye	WeRuHG	Mesolithic	10728±59	10785–10626	UBA-41633	This study	URM2	Male	45–50	Oshibkina 2006	920135543	0.663999	4.03	90.1	1.15	2.07	XY	0.135898	0.0075392	0.00924381	U4a1	R1a5-YP1301 (under YP1272)	+
BOL001	Bolshnevo 3	1 (4)	Tver	Russian Federation	57.7401	36.633	Fatyanovo	Fatyanovo	Bronze Age	4005±39	2829–2460	UBA-41613	This study	LLP1	Male	45–55	Krainov 1972	24973578	0.426997	0.0924	13.2	0.0263	0.0465	XY	0.0885808	0.001546	NA	H1b	R1a-M417	+
BOL002	Bolshnevo 3	2 (4)	Tver	Russian Federation	57.7401	36.633	Fatyanovo	Fatyanovo	Bronze Age	3876±36	2468–2211	UBA-41614	This study	LLI2	Female	20–25	Krainov 1972	33254493	0.42786	0.0932	41.2	0.000963	0.0908	XX	0.0801525	0.0122903	-	J1c1b1a1	-	+
BOL003	Bolshnevo 3	(3)	Tver	Russian Federation	57.7401	36.633	Fatyanovo	Fatyanovo	Bronze Age	3956±34	2571–2345	UBA-41615	This study	ULI2	Male	40–50	Krainov 1972	165428018	0.696415	0.912	45.5	0.26	0.465	XY	0.0793934	0.0015609	0.00330951	H41a	R1a2-Z93	+
GOL001	Goluzinovo	4	Yaroslavl	Russian Federation	57.3274	39.5525	Fatyanovo	Fatyanovo	Bronze Age	3968±32	2575–2349	UBA-41616	This study	ULM2	Male	20–30	Krainov 1972	71681670	0.179254	0.0945	12.4	0.0273	0.0479	XY	0.0687796	0.002993	NA	T2b	R1a-M417	+
HAL001	Khaldeevo	1	Yaroslavl	Russian Federation	57.3205	39.6216	Fatyanovo	Fatyanovo	Bronze Age	4037±32	2832–2473	UBA-41617	This study	LLP1	Male	18–25	Krainov 1972	193037997	0.673678	1.09	54.3	0.313	0.556	XY	0.0599161	0.0006801	0.0063181	N1a1a1a2	R1a2-Z93	+
HAN001	Khanevo	cranium	Moscow	Russian Federation	55.6364	35.8997	Fatyanovo	Fatyanovo	Bronze Age					ULM2	NA	NA	Krainov 1972	23491313	0.0014265	0.00023	0.156	6.81e-05	0.000152	NA	0.0913308	NA	NA	NA	-	-
HAN002	Khanevo	6	Moscow	Russian Federation	55.6364	35.8997	Fatyanovo	Fatyanovo	Bronze Age	4083±33	2859–2495	UBA-41618	This study	ULP1	Male	18–20	Krainov 1972	174765408	0.753883	1.04	55	0.302	0.537	XY	0.0702367	0.0063756	0.00578776	U5a1a1	R1a2-Z93	+
HAN003	Khanevo	5	Moscow	Russian Federation	55.6364	35.8997	Fatyanovo	Fatyanovo	Bronze Age					LLM1	NA	NA	Krainov 1972	26711238	0.00569582	0.000895	0.146	0.000254	0.000448	NA	0.175711	NA	NA	NA	-	-	+
HAN004	Khanevo	4	Moscow	Russian Federation	55.6364	35.8997	Fatyanovo	Fatyanovo	Bronze Age	4036±37	2835–2471	UBA-41619	This study	LLP1	Male	18–20	Krainov 1972	158019550	0.769461	1.02	64	0.298	0.527	XY	0.0858031	0.0003499	0.00513989	H6a1a	R1a2-Z93	+
IVA001	Ivanovogorsky	3	Moscow	Russian Federation	55.8226	36.0652	Fatyanovo	Fatyanovo	Bronze Age	4092±35	2864–2496	UBA-41621	This study	LLP1	Female	30–40	Krainov 1972	147991198	0.789866	1.04	53.1	0.0123	1.02	XX	0.0841685	0.0068462	-	U4a1b	-	+
MIL001	Miloslavka	1	Ivanovo	Russian Federation	56.9271	39.6455	Fatyanovo	Fatyanovo	Bronze Age	4033±29	2624–2474	UBA-41622	This study	ULM2	Female	30–35	Krainov 1972	27250358	0.64956	0.138	12.9	0.0017	0.133	XX	0.140641	0.0012184	-	U5b2c	-	+	+
MIL002	Miloslavka	4	Ivanovo	Russian Federation	56.9271	39.6455	Fatyanovo	Fatyanovo	Bronze Age	3763±30	2287–2047	UBA-41623	This study	dULM2	Female	~25	Krainov 1972	45641659	0.35309	0.091	52.7	0.00152	0.0874	XX	0.114049	0.0010259	-	H	-	+	+
MOT001	Mytishchi	3	Ivanovo	Russian Federation	57.0028	40.1103	Fatyanovo	Fatyanovo	Bronze Age					UR?P2	Female	18–20	Krainov 1972	25272439	0.0435138	0.00649	3.35	9.94e-05	0.00621	XX	0.104697	NA	-	U2e1b	-	-
NAU001	Naumovskoye	1	Yaroslavl	Russian Federation	57.587	39.6308	Fatyanovo	Fatyanovo	Bronze Age	4047±35	2836–2573	UBA-41624	This study	ULC1	Male	50–60	Krainov 1972	206467261	0.780663	1.28	46.8	0.711	0.666	XY	0.0952862	0.0018976	0.00825504	T2a1b1a	R1a2-Z93	+	+
NAU002	Naumovskoye	2	Yaroslavl	Russian Federation	57.587	39.6308	Fatyanovo	Fatyanovo	Bronze Age	4036±40	2836–2469	UBA-41625	This study	LLM1	Male	18–20	Krainov 1972	204191192	0.630254	0.929	73.6	0.272	0.482	XY	0.0971626	0.002423	0.010453	U5b2a1a2	R1a2-Z93	+	+
NIK001	Nikultsino	17	Yaroslavl	Russian Federation	57.5293	39.6699	Fatyanovo	Fatyanovo	Bronze Age					URI1	NA	NA	Krainov & Gadzyatskaya 1987	24061173	0.0251362	0.00407	1.05	0.0012	0.00206	NA	0.104429	NA	NA	U	-	-
NIK002	Nikultsino	15	Yaroslavl	Russian Federation	57.5293	39.6699	Fatyanovo	Fatyanovo	Bronze Age	4100±34	2865–2500	UBA-41626	This study	LLP2	Male	40–50	Krainov & Gadzyatskaya 1987	25859009	0.490581	0.101	9.82	0.0287	0.0503	XY	0.073694	0.0024616	NA	U5a1a1	R1a-Z645	+	+
NIK003	Nikultsino	16	Yaroslavl	Russian Federation	57.5293	39.6699	Fatyanovo	Fatyanovo	Bronze Age	3972±54	2522–2298	UBA-41627	This study	URM3	Male	30–40	Krainov & Gadzyatskaya 1987	35483554	0.452957	0.0988	10.4	0.029	0.0499	XY	0.0857522	0.0014329	NA	H15a1	R1a-M417	+	+
NIK004	Nikultsino	9	Yaroslavl	Russian Federation	57.5293	39.6699	Fatyanovo	Fatyanovo	Bronze Age	4141±33	2876–2620	UBA-41628	This study	ULM2	Male	50–60	Krainov & Gadzyatskaya 1987	28601297	0.580405	0.151	30.5	0.0019	0.146	XX	0.10004	0.0144269	-	T2a1a	-	+
NIK005	Nikultsino	3b	Yaroslavl	Russian Federation	57.5293	39.6699	Fatyanovo	Fatyanovo	Bronze Age	4148±49	2881–2581	UBA-41629	This study	LRP1	Female	NA	Krainov & Gadzyatskaya 1987	47006917	0.342907	0.0979	10.7	0.00207	0.0913	XX	0.169752	0.0022254	-	J1c1b1a1	-	+
NIK006	Nikultsino	11	Yaroslavl	Russian Federation	57.5293	39.6699	Fatyanovo	Fatyanovo	Bronze Age					ULP2	Male	13–16	Krainov & Gadzyatskaya 1987	22851484	0.0273051	0.00408	4.03	0.00114	0.00211	NA	0.119144	NA	NA	W1c	-	-
NIK007	Nikultsino	6	Yaroslavl	Russian Federation	57.5293	39.6699	Fatyanovo	Fatyanovo	Bronze Age	4047±54	2862–2466	UBA-41630	This study	URP2	Female	18–20	Krainov & Gadzyatskaya 1987	58934924	0.195292	0.097	20.2	0.00116	0.0944	XX	0.0645624	0.0033371	-	U5a1b	-	+
NIK008A	Nikultsino	7	Yaroslavl	Russian Federation	57.5293	39.6699	Fatyanovo	Fatyanovo	Bronze Age	4039±33	2834–2472	UBA-41631	This study	LRP2	Male	25–30	Krainov & Gadzyatskaya 1987	273110046	0.350416	1.086	109.1	0.3172	0.5593	XY	0.0784162	0.002302	0.00767749	H5b	R1a-Z645 (xZ283)	+
NIK008B	Nikultsino	7	Yaroslavl	Russian Federation	57.5293	39.6699	Fatyanovo	Fatyanovo	Bronze Age	4039±34	2834–2472	UBA-41632	This study	LR?M2	Male	25–30	Krainov & Gadzyatskaya 1987													0
RDT001	Nikolo-Perevoz		Moscow	Russian Federation	56.5333	38.0915	Fatyanovo	Fatyanovo	Bronze Age					LLM2	NA	NA	Rausenbah 1960	29693770	0.000232196	3.23e-05	0.265	5.18e-06	2.31e-05	NA	0.07109	NA	NA	NA	-	-	+
RDT002	Nikolo-Perevoz		Moscow	Russian Federation	56.5333	38.0915	Fatyanovo	Fatyanovo	Bronze Age	3931±35	2562–2299	UBA-41634	This study	ULM1	NA	NA	Rausenbah 1960	26877194	0.109979	0.0165	5.12	0.000256	0.0157	XX	0.156749	0.0097895	-	T2b	-	-	+
RDT003	Nikolo-Perevoz		Moscow	Russian Federation	56.5333	38.0915	Fatyanovo	Fatyanovo	Bronze Age					LLM3	NA	NA	Rausenbah 1960	28501948	0.00413071	0.000486	0.514	5.01e-05	0.000451	NA	0.143438	NA	NA	NA	-	-
RDT004	Nikolo-Perevoz		Moscow	Russian Federation	56.5333	38.0915	Fatyanovo	Fatyanovo	Bronze Age					LLM1	NA	NA	Rausenbah 1960	30903308	0.00163838	0.000153	0.231	2.97e-05	0.000129	NA	0.106601	NA	NA	NA	-	-
SKO001	Skomorokhovo	3	Ivanovo	Russian Federation	57.2968	41.0369	Fatyanovo	Fatyanovo	Bronze Age					LLM1	Female	20–30	Krainov 1972	27088407	0.00168441	0.000252	1.4	6.34e-05	0.000166	NA	0.172826	NA	NA	U2e1b	-	-
TIM001	Timofeyevka	15	Ivanovo	Russian Federation	57.1345	39.9757	Fatyanovo	Fatyanovo	Bronze Age					ULI1	Male	18–25(30)	Krainov 1972	32236433	0.0601933	0.015	7.71	0.0042	0.0074	XY	0.0925321	0.0098163	NA	K1b1a1+199	NA	-
TIM002	Timofeyevka	12	Ivanovo	Russian Federation	57.1345	39.9757	Fatyanovo	Fatyanovo	Bronze Age					ULI1	Male	12–13	Krainov 1972	27959479	0.00583733	0.00125	1.49	2.26e-05	0.0012	NA	0.1524	NA	NA	N1a1a1a2	-	-
TIM003	Timofeyevka	4	Ivanovo	Russian Federation	57.1345	39.9757	Fatyanovo	Fatyanovo	Bronze Age					LRM2	Male	35(45)–55	Krainov 1972	26359397	0.0279793	0.0042	0.695	0.00125	0.00215	NA	0.128277	NA	NA	NA	-	-
TIM004	Timofeyevka	5	Ivanovo	Russian Federation	57.1345	39.9757	Fatyanovo	Fatyanovo	Bronze Age					ULC1	Male	30–40 (45–50)	Krainov 1972	NA	NA	NA	NA	NA	NA	NA	NA	NA	NA	NA	NA	-	+
TIM005	Timofeyevka	14	Ivanovo	Russian Federation	57.1345	39.9757	Fatyanovo	Fatyanovo	Bronze Age					ULP1	Female	18–20 (25–30)	Krainov 1972	30204512	0.03287	0.00617	1.34	0.000108	0.00586	XX	0.0785543	NA	-	T1a1+@152	-	-
TIM006	Timofeyevka	2	Ivanovo	Russian Federation	57.1345	39.9757	Fatyanovo	Fatyanovo	Bronze Age	4031±36	2833–2470	UBA-41635	This study	ULP2	Female	20–25 (35–40)	Krainov 1972	65702001	0.200741	0.0949	10.4	0.0013	0.092	XX	0.0748625	0.0021257	-	W6	-	+
TIM008	Timofeyevka	13	Ivanovo	Russian Federation	57.1345	39.9757	Fatyanovo	Fatyanovo	Bronze Age	4036±32	2832–2473	UBA-41637	This study	LRP2	Male	50–60 (30–35)	Krainov 1972	34697637	0.461569	0.0981	7.21	0.0285	0.0498	XY	0.108268	0.0074012	NA	K1c1	R1a-Z645	+
TIM009	Timofeyevka	6	Ivanovo	Russian Federation	57.1345	39.9757	Fatyanovo	Fatyanovo	Bronze Age					URM2	Male	16(18)–20	Krainov 1972	25059750	0.0239717	0.0042	3.48	0.00117	0.00211	NA	0.117896	NA	NA	W6	-	-	+
TIM010	Timofeyevka	7	Ivanovo	Russian Federation	57.1345	39.9757	Fatyanovo	Fatyanovo	Bronze Age					ULM2	Male	18–20	Krainov 1972	19192538	0.0715578	0.00677	5.85	0.002	0.00338	XY	0.137768	0.0180656	NA	T2a1b1	NA	-	+
TIM011	Timofeyevka	10	Ivanovo	Russian Federation	57.1345	39.9757	Fatyanovo	Fatyanovo	Bronze Age					LRM2	Female	12–13	Krainov 1972	20987822	0.0358503	0.0051	3.8	7.45e-05	0.00481	XX	0.104229	NA	-	U5b2a1a+16311	-	-	+
VOD001	Volosovo-Danilovsky	11	Yaroslavl	Russian Federation	57.8873	40.2766	Fatyanovo	Fatyanovo	Bronze Age	3943±41	2570–2299	UBA-41638	This study	URM3	Female	Adult	Krainov 1972	33755316	0.739561	0.194	21.9	0.00259	0.186	XX	0.0924357	0.0049907	-	J1c1b1a	-	+
VOR001	Voronkovo	13	Yaroslavl	Russian Federation	57.5345	39.5525	Fatyanovo	Fatyanovo	Bronze Age					ULP1	Male	30–40	Krainov 1972	33268121	0.0136364	0.00316	1.36	0.000937	0.00157	NA	0.117144	NA	NA	I1a1	-	-
VOR002	Voronkovo	6	Yaroslavl	Russian Federation	57.5345	39.5525	Fatyanovo	Fatyanovo	Bronze Age					ULM2	Male	45–55	Krainov 1972	27083769	0.0326912	0.00498	1.49	0.00146	0.00245	NA	0.115178	NA	NA	H2a1	-	-
VOR003	Voronkovo	5	Yaroslavl	Russian Federation	57.5345	39.5525	Fatyanovo	Fatyanovo	Bronze Age	3987±29	2573–2466	UBA-41639	This study	LLP2	Male	20–30	Krainov 1972	93653859	0.14302	0.0968	34.3	0.0292	0.05	XY	0.125551	0.0008151	NA	H6a1a	R1a-Z645	+
VOR004	Voronkovo	8	Yaroslavl	Russian Federation	57.5345	39.5525	Fatyanovo	Fatyanovo	Bronze Age	4153±33	2878–2627	UBA-41640	This study	LRM2	Female	50–60	Krainov 1972	182530574	0.754562	1.12	50.4	0.014	1.11	XX	0.0954166	0.0006496	-	W6	-	+
VOR005	Voronkovo	7	Yaroslavl	Russian Federation	57.5345	39.5525	Fatyanovo	Fatyanovo	Bronze Age	4002±54	2840–2343	UBA-41641	This study	ULP1	Male	18–20	Krainov 1972	100155371	0.135421	0.0932	23.5	0.0271	0.0475	XY	0.0851426	0.0038267	NA	K2a5b	R1a-M417	+
SOP002	Sope	II	Ida-Viru	Estonia	59.4176	27.0414	Estonian Corded Ware	EstCWC	Neolithic	4090±35	2864–2495	Poz-10827	Lõugas, L., Kriiska, A., Maldre, L. 2007	LLP1	Female	Adult	Lõugas, L., Kriiska, A., Maldre, L. 2007	33324952	0.31812	0.0953	24.4	0.00125	0.095	XX	0.123027	0.0153196	-	R1b1	-	+
